# Glycolytic Specialization Shapes Neuronal Physiology and Function *in vivo*

**DOI:** 10.64898/2026.02.17.706437

**Authors:** Aaron D. Wolfe, Longgang Niu, L. Safak Yilmaz, Snusha Ravikumar, Matthew Thomas, Albertha J. M. Walhout, Zhao-Wen Wang, Richard H. Goodman, Daniel A. Colón-Ramos

## Abstract

Neurons perform diverse functions that impose distinct energetic demands, but how energy-metabolic pathways are matched to these functions *in vivo* remains unknown. Here we show that two functionally divergent sister chemosensory neurons in *C. elegans,* ASEL and ASER, exhibit asymmetric glycolytic flux, with ASER exhibiting high and ASEL having low levels of glycolysis. Metabolic imaging, metabolic network modeling, and electrophysiology measurements reveal that ASER’s elevated glycolysis supports a hyperpolarized resting potential, low input resistance, and rapid repolarization that enable a distinct functional role compared to ASEL. Impairing glycolysis collapses these electrophysiological specializations without abolishing neuronal excitability, and selectively disrupts ASER’s calcium responses while leaving ASEL largely unaffected. These findings demonstrate that neuron-specific glycolytic programs shape core biophysical properties and are required for functional identity *in vivo*, establishing metabolism as an active determinant of neuronal physiology.
