## Supplemental Tables for "Glycolytic Specialization Shapes Neuronal Physiology and Function *in vivo*"

### Sheet: Table S1
							eFPA (Relative Flux Potentials)					iMAT++ (Flux Direction and Likelihood)
									Median	Median	Median	Optimized		Minimum		Maximum
	ID	Number	Formula	eFPA direction	Pathway	Gene-reaction associations	ASER	ASEL	(all neurons)	(sensory neurons)	(other cells)	ASER	ASEL	ASER	ASEL	ASER	ASEL
	RCC0043	1	glycogen_c + 0.5 pi_c --> 0.5 dxtrn1_c + 0.5 g1p_c	Forward	glycogen degradation	T22F3.3	0.367109	0.0363991	0.144263	0.187696	0.120482	0.12	0	0.01	0	0.354135	0
	RCC0044	2	dxtrn1_c --> dxtrn2_c	Forward	glycogen degradation	agl-1	0.352438	0.0354003	0.138159	0.183492	0.115103	0.06	0	0.005	0	0.177069	0
	RCC0045	3	dxtrn2_c + 0.2 h2o_c --> 0.8 dxtrn3_c + 0.2 glc-D-B_c	Forward	glycogen degradation	agl-1	0.343605	0.0353031	0.134836	0.177688	0.115513	0.06	0	0.005	0	0.177067	0
	RCC0046	4	dxtrn3_c + pi_c --> g1p_c	Forward	glycogen degradation	T22F3.3	0.372539	0.0342182	0.141341	0.18396	0.11679	0.048	0	0.004	0	0.141654	0
	RC00959	5	g1p_c <=> g6p-A_c	Forward	glycogen degradation	R05F9.6 or Y43F4B.5	0.315709	0	0.120673	0.160592	0.161949	0.023	-0.04	-0.142434	-0.13398	0.233724	-0.04
	RC00010	6	h2o_c + tre_c --> 2.0 glc-D_c	Forward	glycolysis	tre-1 or tre-2 or tre-3 or tre-4 or tre-5	0.179815	0.181653	0.180734	0.181653	0.178227	0.01	0.0539303	0.01	0.032495	0.122606	0.24124
	RCC0137	NA	glc-D_c <=> glc-D-A_c	Forward	glycolysis		1	1	1	1	1	0.017	0.05	-0.634389	-1.07976	0.693065	1.2315
	RCC0138	NA	glc-D_c <=> glc-D-B_c	Forward	glycolysis		1	1	1	1	1	0.058	0.0928605	-0.618065	-1.08634	0.709389	1.21817
	RC01786	7	atp_c + glc-D-A_c --> adp_c + g6p-A_c + h_c	Forward	glycolysis	hxk-1 or hxk-2 or hxk-3	0.131321	0.137777	0.129218	0.171303	0.165698	0.0130313	0.05	0	0	0.290163	0.516557
	RC01600	NA	atp_c + glc-D-B_c --> adp_c + g6p-B_c + h_c	Forward	glycolysis	hxk-1 or hxk-2 or hxk-3	0.13707	0.137461	0.133772	0.170497	0.162621	0.07	0.0928605	0	0	0.288176	0.512861
	RC02740	8	g6p-A_c <=> f6p_c	Forward	glycolysis	gpi-1	0.304682	0.359081	0.274834	0.316238	0.231663	0.01	0.01	-0.638288	-1.1131	0.681718	1.17817
	RC03321	NA	g6p-B_c <=> f6p_c	Forward	glycolysis	gpi-1	0.304682	0.359081	0.243135	0.312593	0.231663	0.015	0.0728605	-0.66583	-1.09976	0.672054	1.1915
	RC04779	9	atp_c + f6p_c --> adp_c + fdp_c + h_c	Forward	glycolysis	pfk-1.2 or pfk-1.1	0.131644	0.0412049	0.0707503	0.0921699	0.0802308	0	0.0428605	0	0	0.2367	0.417481
	RC01070	10	fdp_c <=> dhap_c + g3p_c	Forward	glycolysis	aldo-2 or aldo-1	0.37218	0.106657	0.180345	0.203604	0.172671	0	0.0428605	-0.236162	-1e-05	0.204987	0.417481
	RC01015	11	g3p_c <=> dhap_c	Reverse	glycolysis	tpi-1	0.316269	0.119905	0.168718	0.187791	0.1846	-0.03	-0.0628605	-0.224987	-0.437481	0.197946	0.0482838
	RC01061	12	g3p_c + nad_c + pi_c <=> 13dpg_c + h_c + nadh_c	Forward	glycolysis	gpd-4 or gpd-3 or gpd-2 or gpd-1	0.238861	0.178052	0.175192	0.186637	0.113611	0.500895	0.115721	0.01999	-0.039092	0.891178	0.864962
	RC01512	13	3pg_c + atp_c <=> 13dpg_c + adp_c	Reverse	glycolysis	pgk-1	0.237134	0.176555	0.174879	0.183145	0.118423	-0.500895	-0.115721	-0.891178	-0.864962	-0.01999	0.039092
	RC01518	14	2pg_c <=> 3pg_c	Reverse	glycolysis	ipgm-1	0.232883	0.167809	0.16442	0.17593	0.103299	-0.490895	-0.105721	-0.881178	-0.854962	-0.01	0.049092
	RC00658	15	2pg_c <=> h2o_c + pep_c	Forward	glycolysis	enol-1	0.232441	0.163283	0.156404	0.170349	0.106564	0.490895	0.105721	0.01	-0.049092	0.881178	0.854962
	RC00200	16	adp_c + h_c + pep_c --> atp_c + pyr_c	Forward	glycolysis	pyk-1 or pyk-2	0.468782	0.085413	0.0767744	0.085413	0.108203	0.358592	0.01	0	-7.89e-14	0.856318	0.571057
	RC00703	17	lac-L_c + nad_c <=> h_c + nadh_c + pyr_c	Reverse	glycolysis	ldh-1	0.872736	0.730504	0.548909	0.412517	0.100338	-0.358002	-0.9875	-0.874623	-1.56606	0.150226	0.176394
	RC02736	18	g6p-B_c + nadp_c <=> 6pgl_c + h_c + nadph_c	Forward	PPP	gspd-1	0.189248	0.0368984	0.099518	0.105816	0.14517	0.065	0.01	0.01	0.01	0.271959	0.010005
	RC02035	19	6pgl_c + h2o_c --> 6pgc_c + h_c	Forward	PPP	Y57G11C.3	0.183791	0.0367212	0.0991166	0.105201	0.145813	0.065	0.01	0.01	0.01	0.271959	0.010005
	RC01528	20	6pgc_c + nadp_c --> co2_c + nadph_c + ru5p-D_c	Forward	PPP	T25B9.9	0.183399	0.0685672	0.162665	0.164543	0.246692	0.065	0.015	0.01	0.015	0.271959	0.01501
	RC01529	21	ru5p-D_c <=> xu5p-D_c	Forward	PPP	F08F8.7	0.163719	0.0396908	0.125156	0.136707	0.206015	0.04	0	-0.0601429	0	0.2213	0
	RC01056	22	r5p_c <=> ru5p-D_c	Reverse	PPP	rpia-1	0.189416	0.0665935	0.154059	0.153478	0.205955	-0.025	-0.015	-0.126838	-0.01501	0.113004	-0.015
	RC01641	23	g3p_c + s7p_c <=> r5p_c + xu5p-D_c	Reverse	PPP	tkt-1	0.186663	0.049821	0.131469	0.148643	0.209097	-0.02	0	-0.11065	0	0.0300714	0
	RC01843	24	atp_c + s7p_c --> adp_c + h_c + s17bp_c	Forward	PPP	pfk-1.2 or pfk-1.1	0.271574	0.0905728	0.144137	0.154371	0.14885	0.01	0.01	0	0.01	0.189325	0.392172
	RC01829	25	s17bp_c <=> dhap_c + e4p_c	Forward	PPP	aldo-2 or aldo-1	0.274884	0.0891848	0.145646	0.15556	0.153496	0.01	0.01	0	0.01	0.189325	0.392172
	RC01827	NA	g3p_c + s7p_c <=> e4p_c + f6p_c	Reverse	PPP	tald-1	0.241973	0.0836258	0.133126	0.151747	0.165959	0.01	-0.01	-0.179325	-0.392172	0.110358	-0.01
	RC01830	26	f6p_c + g3p_c <=> e4p_c + xu5p-D_c	Reverse	PPP	tkt-1	0.177903	0.0428117	0.127199	0.143645	0.203862	-0.02	0	-0.11065	0	0.0300714	0
	RC01016	27	dhap_c --> mthgxl_c + pi_c	Forward	Meth. Detox.		0.604014	0.181215	0.303153	0.315922	0.308929	0	0	0	0	0.159707	0.1362
	TCM5060	28	mthgxl_c --> mthgxl_m	Forward	Meth. Detox.		0.701337	0	0.372768	0.371652	0.391981	0.01	0	0.01	0	0.226108	0
	RM02530	29	gthrd_m + mthgxl_m <=> lgt-S_m	Forward	Meth. Detox.	glod-4	0.73897	0	0.405045	0.391438	0.408474	0.01	0	0.01	0	0.226127	0
	RM01736	30	h2o_m + lgt-S_m --> gthrd_m + h_m + lac-D_m	Forward	Meth. Detox.	Y17G7B.3	0.762586	0	0.424372	0.40637	0.42142	0.01	0	0.01	0	0.226127	0
	TCM1280	31	pyr_c <=> pyr_m	Forward	TCA-cycle		0.799228	0.799228	0.799228	0.799228	0.799228	-0.01	-0.015	-0.508862	-0.672858	0.376424	0.648858
	RM00209	32	coa_m + nad_m + pyr_m --> accoa_m + co2_m + nadh_m	Forward	TCA-cycle	(pdha-1 and pdhb-1) and (dlat-2 or dlat-1) and dld-1	0	0	0.0476754	0.0773442	0.269217	0	0	0	0	1e-05	0
	RM00351	33	accoa_m + h2o_m + oaa_m --> cit_m + coa_m + h_m	Forward	TCA-cycle	cts-1	0.116832	0.107419	0.0960068	0.102361	0.26763	0.11	0.12	0.09	0.089995	0.289699	0.710871
	RMC0001	34	cit_m <=> icit_m	Forward	TCA-cycle	aco-2	0.121866	0.202306	0.0774883	0.0937958	0.359771	0.11	0.02	-0.60282	-1.1031	0.756484	1.11643
	RM00267	NA	icit_m + nadp_m --> akg_m + co2_m + nadph_m	Forward	TCA-cycle	idh-1 or idh-2	0.0764376	0.0140765	0.0512424	0.0686335	0.217242	0.05	0	0.01	0	0.279699	1e-05
	RM00709	35	icit_m + nad_m --> akg_m + co2_m + nadh_m	Forward	TCA-cycle	idha-1 and idhb-1 and (idhg-1 or idhg-2)	0.124809	0.129481	0.0788452	0.0863564	0.245904	0.06	0.01	0.01	0.01	0.278779	0.23112
	RMC0003	36	akg_m + coa_m + nad_m --> co2_m + nadh_m + succoa_m	Forward	TCA-cycle	(ogdh-1 and ogdh-2) and dlst-1 and dld-1	0	0	0	0	0.180097	0	0	0	0	1e-05	1e-05
	RM00432	37	coa_m + gtp_m + succ_m <=> gdp_m + pi_m + succoa_m	Reverse	TCA-cycle	(sucl-1 or sucl-2) and sucg-1	0.0098444	0	0.0243824	0.0407898	0.14252	-0.149622	0	-0.149632	-1e-05	-0.149622	0
	RM02164	38	q_m + succ_m --> fum_m + qh2_m	Forward	TCA-cycle	((sdha-1 or sdha-2) and sdhb-1) and mev-1 and sdhd-1	0.102665	0.055461	0.0660852	0.0947591	0.251711	0.01	0.0102973	0.01	0.01	0.729145	0.0103067
	RM01082	39	mal-L_m <=> fum_m + h2o_m	Reverse	TCA-cycle	fum-1	0.70726	0.75929	0.453667	0.441973	0.507204	-0.03	-0.0202973	-0.74597	-0.81637	0.417109	0.668406
	RM00342	40	mal-L_m + nad_m <=> h_m + nadh_m + oaa_m	Forward	TCA-cycle	mdh-1 or mdh-2	0.0982212	0.0974968	0.0691735	0.0975942	0.186411	0.124534	-0.01	-0.18929	-0.552488	0.552505	0.502008
	Table S1: Results of flux modeling for key metabolic pathways (see Fig. 1H, S1C-E)

### Sheet: Table S2
	Figure	Statistical Test	Pairwise Comparison	Test Statistic(df)	p
	1C	Two-sided paired t test	[WT] ASER vs. ASEL	t(29) = 14.40	<0.0001
	1D	Brown-Forsythe and Welch ANOVA
		Genotype × Neuron interaction		F*(3.0, 45.55) = 458.6; W(3.0, 55.9) = 204.8	<0.0001
		Dunnett's T3 multiple comparisons test	[WT] ASEL vs ASER	t(40.23) = 20.82	<0.0001
		Dunnett's T3 multiple comparisons test	[pfk-1.1(ola458)] ASEL vs ASER	t(39.56) = 6.019	<0.0001
		Dunnett's T3 multiple comparisons test	[ASEL] WT vs pfk-1.1(ola458)	t(33.75) = 2.681	0.0412
		Dunnett's T3 multiple comparisons test	[ASER] WT vs pfk-1.1(ola458)	t(40.02) = 24.88	<0.0001
	1E	Brown-Forsythe and Welch ANOVA
		Genotype × Neuron interaction		F*(3.0, 55.58) = 110.7; W(3.0, 44.14) = 111.9	<0.0001
		Dunnett's T3 multiple comparisons test	[WT] ASEL vs ASER	t(37.99) = 2.947	0.0214
		Dunnett's T3 multiple comparisons test	[pfk-1.1(ola458)] ASEL vs ASER	t(35.89) = 0.6759	0.9354
		Dunnett's T3 multiple comparisons test	[ASEL] WT vs pfk-1.1(ola458)	t(30.68) = 12.59	<0.0001
		Dunnett's T3 multiple comparisons test	[ASER] WT vs pfk-1.1(ola458)	t(36.93) = 13.66	<0.0001
	1F	2-sided paired t test	[WT] ASER vs. ASEL	t(26) = 8.803	<0.0001
	2B	Wilcoxon matched-pairs signed rank test	[WT] ASER vs. ASEL	W(19) = -190.0	<0.0001
	2C	Wilcoxon matched-pairs signed rank test	[WT] ASER vs. ASEL	W(19) = 188.0	<0.0001
	2D	2-sided paired t test	[otIs204] ASER vs. ASEL	t(33) = 0.3205	0.7506
	2E	2-sided paired t test	[lsy-6(ot77)] ASER vs. ASEL	t(29) = 1.669	0.1059
	3E	Brown-Forsythe and Welch ANOVA
		Genotype × Neuron interaction		F*(5.0, 132.1) = 33.97; W(5.0, 72.84) = 56.41	<0.0001
		Dunnett's T3 multiple comparisons test	[WT] ASEL vs ASER	t(34.54) = 13.68	<0.0001
		Dunnett's T3 multiple comparisons test	[tax-2(gk117937)] ASEL vs ASER	t(40.81) = 1.058	0.8178
		Dunnett's T3 multiple comparisons test	[tax-4(p678)] ASEL vs ASER	t(59.55) = 0.3020	0.9992
		Dunnett's T3 multiple comparisons test	[ASER] WT vs tax-2(gk117937)	t(43.95) = 7.239	<0.0001
		Dunnett's T3 multiple comparisons test	[ASER] WT vs tax-4(p678)	t(54.96) = 6.044	<0.0001
	3F	Brown-Forsythe and Welch ANOVA
		Genotype × Neuron interaction		F*(3.0, 110.0) = 79.18; W(3.0, 78.40) = 177.2	<0.0001
		Dunnett's T3 multiple comparisons test	[ASEL] WT vs olaEx5696	t(48.24) = 11.76	<0.0001
		Dunnett's T3 multiple comparisons test	[ASER] WT vs olaEx5696	t(62.72) = 4.930	<0.0001
	3H	Brown-Forsythe and Welch ANOVA
		Genotype × Neuron interaction		F*(3.0, 64.97) = 60.53; W(3.0, 55.21) = 112.4	<0.0001
		Dunnett's T3 multiple comparisons test	[ASEL] WT vs olaEx5719	t(31.77) = 2.883	0.0139
		Dunnett's T3 multiple comparisons test	[ASER] WT vs olaEx5719	t(34.88) = 4.393	0.0002
	4B	Two-way mixed-design ANOVA
		Genotype main effect (WT vs. pfk-1.1)		F(1,9)​=9.24	0.014
		Neuron main effect (ASER vs. ASEL)		F(1,9)​=22.64	0.001
		Genotype × Neuron interaction		F(1,9)​=35.97	<0.001
		Bonferroni post hoc (simple effects)	[WT] ASEL vs ASER	t(9)​=−7.27	<0.001
		Bonferroni post hoc (simple effects)	[pfk-1.1(ola458)] ASEL vs ASER	t(9)​=−0.92	0.382
		Bonferroni post hoc (simple effects)	[ASEL] WT vs pfk-1.1(ola458)	t(9)​=−0.27	0.796
		Bonferroni post hoc (simple effects)	[ASER] WT vs pfk-1.1(ola458)	t(9)​=6.86	<0.001
	4C	Two-way mixed-design ANOVA
		Genotype main effect (WT vs. pfk-1.1)		F(1,9)​=11.21	0.009
		Neuron main effect (ASER vs. ASEL)		F(1,9)​=2.38	0.157
		Genotype × Neuron interaction		F(1,9)​=5.62	0.042
		Bonferroni post hoc (simple effects)	[WT] ASEL vs ASER	t(9)​=−2.65	0.026
		Bonferroni post hoc (simple effects)	[pfk-1.1(ola458)] ASEL vs ASER	t(9)​=0.61	0.555
		Bonferroni post hoc (simple effects)	[ASEL] WT vs pfk-1.1(ola458)	t(9)​=−0.00	0.998
		Bonferroni post hoc (simple effects)	[ASER] WT vs pfk-1.1(ola458)	t(9)​=4.80	<0.001
	4D	Wilcoxon Signed Ranks Test (paired)	[WT] ASEL vs ASER	Z = -2.000	0.046
		Wilcoxon Signed Ranks Test (paired)	[pfk-1.1(ola458)] ASEL vs ASER	Z = -0.272	0.785
	4F	Three-way mixed-design ANOVA
		Bonferroni post hoc (simple effects)	[WT] ASEL vs ASER	t(123.000) = 7.857	<0.001
		Bonferroni post hoc (simple effects)	[pfk-1.1(ola458)] ASEL vs ASER	t(123.000) = 1.187	0.238
		Bonferroni post hoc (simple effects)	[ASEL] WT vs pfk-1.1(ola458)	t(13.125) = 1.122	0.282
		Bonferroni post hoc (simple effects)	[ASER] WT vs pfk-1.1(ola458)	t(13.125) = -3.037	0.009
	4G	Three-way mixed-design ANOVA
		Bonferroni post hoc (simple effects)	[WT] ASEL vs ASER	t(123.025) = -10.17	<0.001
		Bonferroni post hoc (simple effects)	[pfk-1.1(ola458)] ASEL vs ASER	t(123.025) = 3.11	0.002
		Bonferroni post hoc (simple effects)	[ASEL] WT vs pfk-1.1(ola458)	t(9.531) = -0.47	0.647
		Bonferroni post hoc (simple effects)	[ASER] WT vs pfk-1.1(ola458)	t(9.531) = -3.70	0.004
	4H	Two-sided Mann-Whitney test	[ASEL] pfk-1.1(ola458) vs WT	U = 217	0.9801
	4I	Two-sided Mann-Whitney test	[ASER] pfk-1.1(ola458) vs WT	U = 4	<0.0001
	S1A	Brown-Forsythe and Welch ANOVA
		Sensor × Neuron interaction		F*(3.0, 38.18) = 204.6; W(3.0, 59.21) = 112.9	<0.0001
		Dunnett's T3 multiple comparisons test	[HYlight] ASEL vs ASER	t(35.55) = 12.12	<0.0001
		Dunnett's T3 multiple comparisons test	[HYlight-NA] ASEL vs ASER	t(54.97) = 2.304	0.0952
		Dunnett's T3 multiple comparisons test	[ASEL] HYlight vs HYlight-RA	t(40.53) = 9.708	<0.0001
		Dunnett's T3 multiple comparisons test	[ASER] HYlight vs HYlight-RA	t(30.05) = 15.82	<0.0001
	S1B	Brown-Forsythe and Welch ANOVA
		Genotype × Neuron interaction		F*(3.0, 49.35) = 170.5; W(3.0, 46.84) = 429.0	<0.0001
		Dunnett's T3 multiple comparisons test	[WT] ASEL vs ASER	t(40.23) = 20.82	<0.0001
		Dunnett's T3 multiple comparisons test	[pgk-1(tm5613)] ASEL vs ASER	t(33.11) = 0.5011	0.9774
		Dunnett's T3 multiple comparisons test	[ASEL] WT vs pgk-1(tm5613)	t(23.74) = 15.66	<0.0001
		Dunnett's T3 multiple comparisons test	[ASER] WT vs pgk-1(tm5613)	t(48.87) = 8.332	<0.0001
	S1C	Brown-Forsythe and Welch ANOVA
		Genotype × Neuron interaction		F*(3.0, 39.50) = 272.4; W(3.0, 43.54) = 284.8	<0.0001
		Dunnett's T3 multiple comparisons test	[WT] ASEL vs ASER	t(37.99) = 2.947	0.0214
		Dunnett's T3 multiple comparisons test	[ldh-1(ola514))] ASEL vs ASER	t(40.07) = 0.3671	0.993
		Dunnett's T3 multiple comparisons test	[ASEL] WT vs ldh-1(ola514)	t(23.00) = 23.04	<0.0001
		Dunnett's T3 multiple comparisons test	[ASER] WT vs ldh-1(ola514)	t(22.82) = 18.70	<0.0001
	S2A	Wilcoxon matched-pairs signed rank test	[HYlight, % increase] ASER vs. ASEL	W(9) = -11.00	0.5703
	S2B	Wilcoxon matched-pairs signed rank test	[JGCaMP8m/BFP, % increase] ASER vs. ASEL	W(17) = 49.00	0.2633
	S2C	Brown-Forsythe and Welch ANOVA
		Genotype × Neuron interaction		F*(5.0, 124.9) = 132.2; W(5.0, 83.16) = 200.1	<0.0001
		Dunnett's T3 multiple comparisons test	[WT] ASEL vs ASER	t(64.29) = 17.68	<0.0001
		Dunnett's T3 multiple comparisons test	[unc-13(s69)] ASEL vs ASER	t(34.18) = 17.26	<0.0001
		Dunnett's T3 multiple comparisons test	[unc-18(e234)] ASEL vs ASER	t(45.13) = 9.975	<0.0001
		Dunnett's T3 multiple comparisons test	[ASER] WT vs unc-13(s69)	t(56.38) = 2.043	0.2052
		Dunnett's T3 multiple comparisons test	[ASER] WT vs unc-18(e234)	t(52.07) = 3.42	0.0061
	S3A	Two-way mixed-design ANOVA
		Genotype × Neuron interaction		F(1, 9) = 0.976	0.349
		Bonferroni post hoc (simple effects)	[WT] ASEL vs ASER	t(9) = 8.712	< .001
		Bonferroni post hoc (simple effects)	[pfk-1.1(ola458)] ASEL vs ASER	t(9) = 5.952	< .001
		Bonferroni post hoc (simple effects)	[ASEL] WT vs pfk-1.1(ola458)	t(9) = 2.424	0.31
		Bonferroni post hoc (simple effects)	[ASER] WT vs pfk-1.1(ola458)	t(9) = -1.598	0.14
	S3B	Three-way mixed-design ANOVA
		Genotype × Neuron interaction		F(1, 117) = 62.381	< .001
		Bonferroni post hoc (simple effects)	[WT] ASEL vs ASER	t(123) = -6.919	< .001
		Bonferroni post hoc (simple effects)	[pfk-1.1(ola458)] ASEL vs ASER	t(123) = 4.317	< .001
		Bonferroni post hoc (simple effects)	[ASEL] WT vs pfk-1.1(ola458)	t(10.253) = -1.458	0.175
		Bonferroni post hoc (simple effects)	[ASER] WT vs pfk-1.1(ola458)	t(10.253) = 2.576	0.027
	S3C	Three-way mixed-design ANOVA
		Genotype × Neuron interaction		F(1, 123) = 0.529	0.469
		Bonferroni post hoc (simple effects)	[WT] ASEL vs ASER	t(123) = 0.440	0.661
		Bonferroni post hoc (simple effects)	[pfk-1.1(ola458)] ASEL vs ASER	t(123) = 1.561	0.121
		Bonferroni post hoc (simple effects)	[ASEL] WT vs pfk-1.1(ola458)	t(10.598) = 1.061	0.312
		Bonferroni post hoc (simple effects)	[ASER] WT vs pfk-1.1(ola458)	t(10.598) = 1.469	0.171
	S3D	Three-way mixed-design ANOVA
		Genotype × Neuron interaction		F(1, 117) = 6.596	0.011
		Bonferroni post hoc (simple effects)	[WT] ASEL vs ASER	t(123) = 4.864	< .001
		Bonferroni post hoc (simple effects)	[pfk-1.1(ola458)] ASEL vs ASER	t(123) = 1.519	0.131
		Bonferroni post hoc (simple effects)	[ASEL] WT vs pfk-1.1(ola458)	t(10.028) = 0.167	0.871
		Bonferroni post hoc (simple effects)	[ASER] WT vs pfk-1.1(ola458)	t(10.028) = 1.012	0.335
	Table S2: List of statistical methods and results for this study.

### Sheet: Table S3
	Strain Name		Genotype	Figures	Notes	Source
	DCR9228		olaEx5471	N/A	Ex = flp-6p::HYlight; gcy-5p::mCherry-NLS	This study
	DCR9229		olaEx5472	3B; 4H, 4I, S2B	Ex = flp-6p::JGCaMP8m-T2A-mTagBFP; gcy-5p::mCherry-NLS	Singh & Wolfe et al.16
	DCR9288		olaIs141	1C, 1D; 2A-C; 3C, 3E, 3F, 3H; 4A-G, S1A, S2A-B, S3A-D	Integration of olaEx5471; likely on III	Singh & Wolfe et al.16
	DCR9299		olaIs142	N/A	Alternative integrant of olaEx5471; not on III, nor on X.	This study
	DCR9425		olaEx5542	2A, S1A	Ex = flp-6p::HYlightRA; gcy-5p::mCherry-NLS	This study
	DCR9446		olaEx5472; pfk-1.1(ola458) X	4H, 4I		This study
	DCR9707		ldh-1(ola514) II	N/A	CRISPR deletion of ldh-1 gene.	This study
	DCR9854		olaIs141; lsy-6(ot71) V	2E	Both ASE neurons have ASER identity	This study
	DCR9855		olaIs141; otIs204	2D	Both ASE neurons have ASEL identity	This study
	DCR9856		olaIs142; pgk-1(tm5613) III	S1B		This study
	DCR9864		olaIs141; olaEx5696	3F-G	Ex = flp-6p::UNC-58(L428F)-mCherry; unc-122p::GFP	This study
	DCR9887		olaIs141; pfk-1.1(ola458) X	1D; 4A-G, S3A-E		This study
	DCR9910		olaEx5705	1E	Ex = flp-6p::RiLACCO1.2-T2A-mScarletI3; gcy-5p::mStayGold	This study
	DCR9935		olaEx5705; ldh-1(ola514) II	S1C		This study
	DCR9941		olaEx5705; pfk-1.1(ola458) X	1E		This study
	DCR9957		olaEx5471; unc-13(s69) I	S2B		This study
	DCR9962		olaEx5471; unc-18(e234) X	S2B		This study
	DCR9990		olaIs141; olaEx5719	3H	Ex = flp-6p::TWK-18(G165D)-mCherry; elt-7p::mCherry-NLS	This study
	DCR9991		olaEx5721	1F	Ex = flp-6p::SoNaR-T2A-mScarletI3; gcy-5p::mTagBFP-NLS	This study
	Table S3: List of strains generated for this study.
